# Comparative genomics of *Nocardia seriolae* reveals recent importation and subsequent widespread dissemination in mariculture farms in South Central Coast, Vietnam

**DOI:** 10.1101/2021.11.30.470482

**Authors:** Cuong T. Le, Erin P. Price, Derek S. Sarovich, Thu T.A Nguyen, Daniel Powell, Hung Vu-Khac, Ipek Kurtböke, Wayne Knibb, Shih-Chu Chen, Mohammad Katouli

**Author notes:** **Corresponding author:** A/Prof Mohammad Katouli, Genecology Research Centre and School of Science, Technology and Engineering, University of the Sunshine Coast, Locked Bag 4, Maroochydore BC, Queensland, 4558, Australia. **Repositories**: The Illumina data and genome assemblies for the seven Vietnamese *N. seriolae* genomes generated in this study are available at NCBI BioProject PRJNA551736.

## Abstract

Between 2010 and 2015, nocardiosis outbreaks caused by *Nocardia seriolae* affected many permit farms throughout Vietnam, causing mass fish mortalities. To understand the biology, origin, and epidemiology of these outbreaks, 20 *N. seriolae* strains collected from farms in four provinces in the South-Central Coast of Vietnam, along with two Taiwanese strains, were analysed using genetics and genomics. Pulsed-field gel electrophoresis identified a single cluster amongst all Vietnamese strains that was distinct from the Taiwanese strains. Like the PFGE findings, phylogenomic and single-nucleotide polymorphism (SNP) genotyping analyses revealed that all Vietnamese *N. seriolae* strains belonged to a single, unique clade. Strains fell into two subclades that differed by 103 SNPs, with almost no diversity within clades (0-2 SNPs). There was no association between geographic origin and subclade placement, suggesting frequent *N. seriolae* transmission between Vietnamese mariculture facilities during the outbreaks. Vietnamese strains shared a common ancestor with strains from Japan and China, with the closest strain, UTF1 from Japan, differing by just 217 SNPs from the Vietnamese ancestral node. Draft Vietnamese genomes range from 7.55-7.96 Mbp in size, have an average G+C content of 68.2%, and encode 7,602-7,958 predicted genes. Several putative virulence factors were identified, including genes associated with host cell adhesion, invasion, intracellular survival, antibiotic and toxic compound resistance, and haemolysin biosynthesis. Our findings provide important new insights into *N. seriolae* epidemiology and pathogenicity and will aid future vaccine development and disease management strategies, with the ultimate goal of nocardiosis-free aquaculture.
