## Supplementary material for "Comparative genomics of *Nocardia seriolae* reveals recent importation and subsequent widespread dissemination in mariculture farms in South Central Coast, Vietnam": Data S2

### Sheet: Sheet1
Strains	CRISPR_Start	CRISPR_End	CRISPR_Length	Direct repeat sequence	Repeat_Length	Spacers_Nb	Mean_size_Spacers	Conservation_Repeats (% identity)	EBcons_Repeats	Evidence_Level
KH_11	175	248	73	GCGCCGGGTTGTGGTTGGGGCGC	23	1	28	100	100	1
KH_11	1883	1983	100	ACGGTCGGGGCGGGCGCGACCGA	23	1	55	73.913	73.913	1
KH_11	2103	2184	81	GGATGGCCAGTGGCGGATCGCCT	23	1	36	95.6522	95.6522	1
KH_11	2585	2699	114	CCGACCGTGCACGCCTACAACCCGCAGG	28	1	59	96.4286	96.4286	1
KH_11	6305	6397	92	CAGTACTCGGGCTTGGGCGTGGTCGGGCAC	30	1	33	96.6667	96.6667	1
KH_21	1321	1394	73	GCGCCGGGTTGTGGTTGGGGCGC	23	1	28	100	100	1
KH_21	51695	51809	114	CCTGCGGGTTGTAGGCGTGCACCGTCGG	28	1	59	96.4286	96.4286	1
KH_21	8030	8111	81	AGGCGATCCGCCACCGGCCATCC	23	1	36	95.6522	95.6522	1
PY_31	1039	1153	114	CCGACCGTGCACGCCTACAACCCGCAGG	28	1	59	96.4286	96.4286	1
PY_31	46305	46405	100	ACGGTCGGGGCGGGCGCGACCGA	23	1	55	73.913	73.913	1
PY_31	8874	8955	81	GGATGGCCAGTGGCGGATCGCCT	23	1	36	95.6522	95.6522	1
PY_31	9874	9947	73	GCGCCGGGTTGTGGTTGGGGCGC	23	1	28	100	100	1
PY_37	42207	42307	100	ACGGTCGGGGCGGGCGCGACCGA	23	1	55	73.913	73.913	1
PY_37	673	787	114	CCGACCGTGCACGCCTACAACCCGCAGG	28	1	59	96.4286	96.4286	1
PY_37	8870	8951	81	GGATGGCCAGTGGCGGATCGCCT	23	1	36	95.6522	95.6522	1
VT-45	2352000	2352090	90	GGTCGGGGTCGGGGTCGGGGTCG	23	1	45	100	100	1
VT-45	2899395	2899476	81	GGATGGCCAGTGGCGGATCGCCT	23	1	36	95.6522	95.6522	1
VT-45	3563977	3564058	81	GCGGGTCTGGTGAGCAAGGCGGGTCTGG	28	1	26	96.4286	96.4286	1
VT-45	5133417	5133531	114	CCGACCGTGCACGCCTACAACCCGCAGG	28	1	59	96.4286	96.4286	1
VT-45	5583778	5583886	108	CCTGACCCGGACCCGGACGCGGGCC	25	1	59	100	100	1
VT-45	5995588	5995688	100	ACGGTCGGGGCGGGCGCGACCGA	23	1	55	73.913	73.913	1
NT_50	41394	41494	100	ACGGTCGGGGCGGGCGCGACCGA	23	1	55	73.913	73.913	1
NT_50	8872	8953	81	GGATGGCCAGTGGCGGATCGCCT	23	1	36	95.6522	95.6522	1
NT_50	660	774	114	CCGACCGTGCACGCCTACAACCCGCAGG	28	1	59	96.4286	96.4286	1
NT_50	1165	1238	73	GCGCCGGGTTGTGGTTGGGGCGC	23	1	28	100	100	1
VT_62	8870	8951	81	GGATGGCCAGTGGCGGATCGCCT	23	1	36	95.6522	95.6522	1
VT_62	1381	1454	73	GCGCCGGGTTGTGGTTGGGGCGC	23	1	28	100	100	1
VT_62	42207	42307	100	ACGGTCGGGGCGGGCGCGACCGA	23	1	55	73.913	73.913	1
VT_62	673	787	114	CCGACCGTGCACGCCTACAACCCGCAGG	28	1	59	96.4286	96.4286	1
