## Supplementary material for "Comparative genomics of *Nocardia seriolae* reveals recent importation and subsequent widespread dissemination in mariculture farms in South Central Coast, Vietnam": Data S3

### Sheet: Virule-RAST
Functions	Products	KH_11	KH_21	NT_50	PY_31	PY_37	VT_45	VT_62	UTF1	U-1	N-2927	NBRC15557	SY-24	NK201610020	HSY-NS01	HSY-NS02	ZJ0503	CK-14008	MH196537	EM150506
Adherence		1	1	1	1	1	1	1	1	1	1	1	1	1	1	1	1	1	1	1
	Antigen 85-B precursor (85B) (Extracellular alpha-antigen) (Antigen 85 complex B) (Ag85B) (Mycolyl transferase 85B) (EC 2.3.1.-)	9	9	9	9	9	9	9	9	9	9	9	9	9	9	9	9	9	9	9
	Catalase KatE (EC 1.11.1.6)	1	1	1	1	1	1	1	1	1	1	1	1	1	1	1	1	1	1	1
	Catalase-peroxidase KatG (EC 1.11.1.21)	1	1	1	1	1	1	1	1	1	1	1	1	1	1	1	1	1	1	1
	CorD2 protein	1	1	1	1	0	1	1	1	1	1	1	1	1	1	1	1	1	1	1
	Enhanced intracellular survival protein	2	2	2	2	2	2	2	2	2	2	1	2	2	2	2	2	2	2	2
	FIG00821219: MCE associated membrane protein	1	1	1	1	1	1	1	1	1	1	1	1	1	1	1	1	1	1	1
	Intracellular protease	3	3	3	3	3	3	3	3	3	3	3	3	3	3	3	3	3	3	3
	MCE-family lipoprotein MceE	6	6	6	6	6	6	6	6	6	6	6	6	6	6	6	6	6	6	6
	MCE-family protein Mce1D	0	0	0	3	0	0	0	0	0	3	3	3	2	0	2	3	2	1	2
	MCE-family protein Mce1F	0	0	0	1	0	0	0	0	0	1	1	1	1	0	1	1	1	1	1
	MCE-family protein MceA	5	5	5	5	5	5	5	5	5	5	5	5	5	5	5	5	5	5	5
	MCE-family protein MceB	7	7	7	7	8	7	7	7	7	7	7	7	7	7	7	7	7	7	7
	MCE-family protein MceC	4	4	4	4	4	4	4	4	4	4	4	4	4	4	4	4	4	4	4
	MCE-family protein MceD	3	3	3	3	3	3	3	3	4	3	3	3	3	4	3	3	4	4	4
	MCE-family protein MceF	5	5	5	5	6	5	5	5	5	5	5	5	5	6	5	5	5	5	5
	NADP-dependent glyceraldehyde-3-phosphate dehydrogenase (EC 1.2.1.13)	1	1	1	1	1	1	1	1	1	1	1	1	1	1	1	1	1	1	1
Cellular metabolism & nutrient uptake	cAMP-binding proteins - catabolite gene activator and regulatory subunit of cAMP-dependent protein kinases	3	3	3	3	3	3	3	3	3	3	3	3	3	3	4	3	3	3	3
	CarD-like transcriptional regulator	1	1	1	1	1	1	1	1	1	1	1	1	1	1	1	1	1	1	1
	MbtH-like NRPS chaperone	2	2	2	2	2	2	2	2	2	2	2	2	2	2	2	2	2	2	2
	Phenyloxazoline synthase (EC 6.3.2.-) [mycobactin] siderophore @ Phenyloxazoline synthase siderophore, Irp2-like	1	1	1	1	1	1	1	1	1	1	1	1	1	1	1	1	1	1	1
	Thioesterase [mycobactin] siderophore @ Thioesterase in siderophore biosynthesis gene cluster	1	1	1	1	1	1	1	1	1	1	1	1	1	1	1	1	1	1	1
	Urease alpha subunit (EC 3.5.1.5)	2	2	2	2	2	2	2	2	2	2	2	2	2	2	2	2	2	2	2
Damage	FIG01964566: Predicted membrane protein, hemolysin III homolog	1	1	1	1	1	1	1	1	1	1	1	1	1	1	1	1	1	1	1
	Hemolysins and related proteins containing CBS domains	0	0	0	0	0	0	0	0	0	0	0	0	0	0	0	0	0	0	1
	NTP pyrophosphohydrolases including oxidative damage repair enzymes	1	1	1	1	1	1	1	1	1	1	1	1	1	1	1	1	1	1	1
	Phospholipase C (EC 3.1.4.3)	3	3	3	3	3	3	3	3	3	3	3	3	3	3	3	3	3	3	3
	Putative DNA-damage-inducible protein F	1	1	1	1	1	1	1	1	1	1	1	1	1	1	1	1	1	1	1
Invasion and intracellular survival	Alkyl hydroperoxide reductase protein C (EC 1.11.1.15)	1	1	1	1	1	1	1	1	1	1	1	1	1	1	1	1	1	1	1
	Cell wall-associated hydrolases (invasion-associated proteins)	4	4	4	4	4	4	4	4	4	4	4	4	4	4	4	4	4	4	4
	DNA-directed RNA polymerase beta subunit (EC 2.7.7.6)	1	1	1	1	1	1	1	1	1	1	1	1	1	1	1	1	1	1	1
	DNA-directed RNA polymerase beta' subunit (EC 2.7.7.6)	1	1	1	1	1	1	1	1	1	1	1	1	1	1	1	1	1	1	1
	FIG017534: hypothetical protein	1	1	1	1	1	1	1	1	1	1	1	1	1	1	1	1	1	1	1
	Glutamine synthetase type I (EC 6.3.1.2)	4	4	4	4	4	4	4	4	4	4	4	4	4	4	4	4	4	4	4
	Histone protein Lsr2	2	2	2	2	2	2	2	2	2	2	2	2	2	2	2	2	2	2	2
	Isocitrate lyase (EC 4.1.3.1)	1	1	1	1	1	1	1	1	1	1	1	1	1	1	1	1	2	1	1
	L-aspartate oxidase (EC 1.4.3.16)	1	1	1	1	1	1	1	1	1	1	1	1	1	1	1	1	1	1	1
	LSU ribosomal protein L20p	1	1	1	1	1	1	1	1	1	1	1	1	1	1	1	1	1	1	1
	LSU ribosomal protein L35p	1	1	1	1	1	1	1	1	1	1	1	1	1	1	1	1	1	1	1
	Methylcrotonyl-CoA carboxylase carboxyl transferase subunit (EC 6.4.1.4)	1	1	1	1	1	1	1	1	1	1	1	1	1	1	1	1	1	1	1
	Quinolinate phosphoribosyltransferase [decarboxylating] (EC 2.4.2.19)	1	1	1	1	1	1	1	1	1	1	1	1	1	1	1	1	1	1	1
	Quinolinate synthetase (EC 2.5.1.72)	1	1	1	1	1	1	1	1	1	1	1	1	1	1	1	1	1	1	1
	RNA polymerase sigma factor SigB	2	2	2	2	2	2	2	2	2	2	2	2	2	2	2	2	2	2	2
	SSU ribosomal protein S12p (S23e)	1	1	1	1	1	1	1	1	1	1	1	1	1	1	1	1	1	1	2
	SSU ribosomal protein S7p (S5e)	1	1	1	1	1	1	1	1	1	1	1	1	1	1	1	1	1	1	2
	Superoxide dismutase [Cu-Zn] precursor (EC 1.15.1.1)	1	1	1	1	1	1	1	1	1	1	1	1	1	1	1	1	1	1	1
	Superoxide dismutase [Mn/Fe] (EC 1.15.1.1)	1	1	1	1	1	1	1	1	1	1	1	1	1	1	1	1	1	1	1
	Translation elongation factor G	4	4	4	4	4	4	4	4	4	4	4	4	4	4	4	4	4	4	5
	Translation initiation factor 3	1	1	1	1	1	1	1	1	1	1	1	1	1	1	1	1	1	1	1
	Two component system response regulator MtrA	1	1	1	1	1	1	1	1	1	1	1	1	1	1	1	1	1	1	1
Resistance to antibiotics and toxic compounds	Arsenical resistance operon repressor	3	3	3	3	3	3	3	3	3	3	3	3	3	3	3	3	3	3	3
	Arsenical resistance operon trans-acting repressor ArsD	1	1	1	1	1	1	1	0	1	1	1	1	0	1	1	1	0	0	0
	Beta-lactamase (EC 3.5.2.6)	0	0	0	1	0	0	0	0	0	1	0	1	1	0	1	1	1	1	1
	Beta-lactamase class C-like and penicillin binding proteins (PBPs) superfamily	11	11	11	11	11	11	11	11	11	11	11	11	11	11	11	11	11	11	11
	Bleomycin resistance protein	3	3	3	3	3	2	3	2	2	2	3	2	2	2	2	3	2	2	3
	Chromate transport protein ChrA	0	0	0	1	0	0	0	0	0	1	1	1	1	0	1	1	1	1	1
	Cobalt/zinc/cadmium resistance protein CzcD	1	1	1	1	1	1	1	1	1	1	1	1	1	1	1	1	1	1	1
	Copper resistance protein CopC	1	1	1	1	1	1	1	1	1	1	1	1	1	1	1	1	1	1	1
	Copper resistance protein CopD	2	2	2	2	2	2	2	2	2	2	2	2	2	2	2	2	2	2	2
	Copper-translocating P-type ATPase (EC 3.6.3.4)	3	3	3	3	3	3	3	3	4	5	5	5	5	4	3	3	5	5	5
	Cu(I)-responsive transcriptional regulator	1	1	1	1	1	1	1	1	1	1	0	1	1	1	1	1	1	1	1
	Cytoplasmic copper homeostasis protein CutC	1	1	1	1	1	1	1	1	1	1	1	1	1	1	1	1	1	1	1
	DNA gyrase subunit A (EC 5.99.1.3)	1	1	1	1	1	1	1	1	1	1	1	1	1	1	1	1	1	1	1
	DNA gyrase subunit B (EC 5.99.1.3)	1	1	1	1	1	1	1	1	1	1	1	1	1	1	1	1	1	1	1
	DNA-binding heavy metal response regulator	1	1	1	1	1	1	1	0	1	1	1	1	1	1	1	1	1	1	1
	Fosfomycin resistance protein fosB, putative	1	1	1	1	1	1	1	1	1	1	1	1	1	1	1	1	1	1	1
	Glyoxalase/bleomycin resistance protein/dioxygenase	1	1	1	1	1	1	1	1	1	1	1	1	1	1	1	1	1	1	1
	Magnesium and cobalt efflux protein CorC	2	2	2	3	2	2	2	2	2	3	3	3	3	2	3	3	3	3	2
	Mercuric ion reductase (EC 1.16.1.1)	1	1	1	1	2	1	1	1	1	1	1	1	1	1	1	1	1	1	1
	Multicopper oxidase	3	3	3	4	3	3	3	3	3	4	4	4	4	3	4	4	4	4	4
	Multidrug resistance protein ErmB	1	1	1	1	1	1	1	1	1	1	1	1	1	1	1	1	1	1	1
	NAD(P)H oxidoreductase YRKL (EC 1.6.99.-) Putative NADPH-quinone reductase (modulator of drug activity B) Flavodoxin 2	0	0	0	1	0	0	0	0	0	1	1	1	1	0	1	1	1	1	1
	Organic hydroperoxide resistance protein	4	4	4	4	4	4	4	4	4	4	4	4	4	4	4	4	4	4	4
	Organic hydroperoxide resistance transcriptional regulator	2	2	2	2	2	2	2	2	2	2	2	2	2	2	2	2	2	2	1
	Permease of the drug/metabolite transporter (DMT) superfamily	1	1	1	2	1	1	1	1	3	5	4	5	3	3	2	2	3	4	4
	Possible abortive infection phage resistance protein	0	1	0	0	0	0	0	0	0	1	0	1	0	0	1	1	0	0	0
	Probable multidrug resistance protein norM	1	1	1	1	1	1	1	1	1	1	1	1	1	1	1	1	1	1	1
	Small multidrug resistance family (SMR) protein	5	5	5	5	4	5	5	5	5	5	5	5	5	5	5	5	5	5	4
	Tellurite resistance protein TerB	0	0	0	1	0	0	0	0	0	1	1	1	1	0	1	1	1	1	1
	Tellurium resistance protein TerA	1	1	1	1	1	1	1	1	1	1	1	1	1	1	1	1	1	1	1
	Tellurium resistance protein terD	2	2	2	2	2	2	2	2	2	2	1	2	2	2	2	2	2	2	2
	Transcriptional regulator, MerR family	10	10	10	11	10	10	9	10	10	11	10	11	11	10	11	11	11	11	12
	Translation elongation factor Tu	2	2	2	2	2	2	2	2	2	2	2	2	2	2	2	2	2	2	2
	UDP-glucose 6-dehydrogenase (EC 1.1.1.22)	1	1	1	1	1	1	1	1	1	1	1	1	1	1	1	1	1	1	1
Others	4-hydroxy-2-oxovalerate aldolase (EC 4.1.3.39)	1	1	1	1	1	1	1	1	1	1	1	1	1	1	1	1	1	1	1
	Biotin synthase (EC 2.8.1.6)	1	1	1	1	1	1	1	1	1	1	1	1	1	1	1	1	1	1	1
	DnaK protein (heat shock protein), HSP70/DnaK family	1	1	1	1	1	1	1	1	1	1	1	1	1	1	1	1	1	1	1
	Heat shock protein 60 kDa family chaperone GroEL	2	2	2	2	2	2	2	2	2	2	2	2	2	2	2	2	2	2	2
	Heat shock protein GrpE	2	2	2	2	2	2	2	2	2	2	2	2	2	2	2	2	2	2	2
	Lipid carrier protein or keto acyl-CoA thiolase Ltp3	1	1	1	1	1	1	1	1	1	1	1	1	1	1	1	1	1	1	1
	O-antigen export system, ATP-binding protein	1	1	1	1	1	1	1	1	1	1	1	1	1	1	1	1	1	1	1
	Phosphate ABC transporter, ATP-binding protein PstB (TC 3.A.1.7.1)	1	1	1	1	1	1	1	1	1	1	1	1	1	1	1	1	1	1	1
	Phosphoenolpyruvate carboxykinase [GTP] (EC 4.1.1.32)	3	2	2	2	3	2	2	2	2	2	2	2	2	2	2	2	2	2	2
	Two component transcriptional regulatory protein DevR	3	3	3	3	3	3	3	3	5	3	3	3	5	5	3	3	5	5	5
	Uncharacterized protein MSMEG_5081	1	1	1	1	1	1	1	1	1	1	1	1	1	1	1	1	1	1	1
average		184	184	183	195	185	182	182	180	188	200	194	200	197	189	195	196	199	198	202
Viet average		185							194.833
average
Adherence		50	50	50	54	51	50	50	50	51	54	53	54	53	52	53	54	54	53	54
Cellular metabolism & nutrient uptake		10	10	10	10	10	10	10	10	10	10	10	10	10	10	11	10	10	10	10
Damage		6	6	6	6	6	6	6	6	6	6	6	6	6	6	6	6	6	6	7
Invasion and intracellular survival		33	33	33	33	33	33	33	33	33	33	33	33	33	33	33	33	34	33	36
Resistance to antibiotics and toxic compounds		68	69	68	76	68	67	67	65	70	81	76	81	77	70	76	77	77	78	77
Others		17	16	16	16	17	16	16	16	18	16	16	16	18	18	16	16	18	18	18
		184	184	183	195	185	182	182	180	188	200	194	200	197	189	195	196	199	198	202
